# Large scale discovery of coronavirus-host factor protein interaction motifs reveals SARS-CoV-2 specific mechanisms and vulnerabilities

**DOI:** 10.1101/2021.04.19.440086

**Authors:** Thomas Kruse, Caroline Benz, Dimitriya H. Garvanska, Richard Lindqvist, Filip Mihalic, Fabian Coscia, Ravi Teja Inturi, Ahmed Sayadi, Leandro Simonetti, Emma Nilsson, Muhammad Ali, Johanna Kliche, Ainhoa Moliner Morro, Andreas Mund, Eva Andersson, Gerald McInerney, Matthias Mann, Per Jemth, Norman E Davey, Anna K Överby, Jakob Nilsson, Ylva Ivarsson

**Affiliations:** The Novo Nordisk Foundation Center for Protein Research, University of Copenhagen, Faculty of Health and Medical Sciences, Blegdamsvej 3B, 2200 Copenhagen, Denmark; Department of Chemistry - BMC, Uppsala University, Box 576, Husargatan 3, 751 23 Uppsala, Sweden; Department of Clinical Microbiology, Umeå University, 90185 Umeå, Sweden; Laboratory for Molecular Infection Medicine Sweden (MIMS), Umeå University, 90186 Umeå; Department of Medical Biochemistry and Microbiology, Uppsala University, Box 582, Husargatan 3, 751 23 Uppsala, Sweden; Department of Microbiology, Tumor and Cell Biology, Karolinska Institutet, Stockholm, Sweden; Division of Cancer Biology, The Institute of Cancer Research, 237 Fulham Road, London SW3 6JB, UK

**Keywords:** viral hijacking, short linear motif, phage display, stress granule, G3BP, SARS-CoV-2

## Abstract

Viral proteins make extensive use of short peptide interaction motifs to hijack cellular host factors. However, current methods do not identify this important class of protein-protein interactions. Uncovering peptide mediated interactions provides both a molecular understanding of viral interactions with their host and the foundation for developing novel antiviral reagents. Here we describe a scalable viral peptide discovery approach covering 229 RNA viruses that provides high resolution information on direct virus-host interactions. We identify 269 peptide-based interactions for 18 coronaviruses including a specific interaction between the human G3BP1/2 proteins and an ΦxFG peptide motif in the SARS-CoV-2 nucleocapsid (N) protein. This interaction supports viral replication and through its ΦxFG motif N rewires the G3BP1/2 interactome to disrupt stress granules. A peptide-based inhibitor disrupting the G3BP1/2-N interaction blocks SARS-CoV-2 infection showing that our results can be directly translated into novel specific antiviral reagents.
