## Supplementary material for "Large scale discovery of coronavirus-host factor protein interaction motifs reveals SARS-CoV-2 specific mechanisms and vulnerabilities": Sup Table 3

### Sheet: Table 3 Affinities
Table S3. Overview of measured affinities including peptide information
Protein domain	Name	Species	Uniprot	Aa start	Aa end	Peptide sequence	N-term modification	C-term modification	IC50 (µM)	SEM (µM)	Ki displacement/Kd direct binding (µM)	SEM (µM)
AP2M1	ATG9A	Human	Q7Z3C6	4	14	FDTEYQRLEAS					2021-01-01	0.02
AP2M1	NSP14	Sars-CoV2/Sars-CoV	P0DTD1/P0C6X7	6384/6361	6397/6374	GVVSDIDYVPLKSAT	Acetylation	Amidation	2021-01-06	0.6	2021-06-01	0.2
AP2M1	NSP14	Mers	AWH65941.1	6498	6512	SMIEDIDYVPLKSAV	Acetylation	Amidation	2021-02-10	0.4	3.0	0.1
AP2M1	N	Sars-CoV2/Sars-CoV	P0DTC9	353	367	LNKHIDAYKTFPPTE	Acetylation	Amidation	1533	215	530	75
EZR	E	Sars-CoV2/Sars-CoV	P59637	1	16	MYSFVSEETGTLIVNS	-	-			2021-09-11	0.1
EZR	NSP3	Sars-CoV	P0C6U8	1996	2011	VDTSNSFEVLAVEDTQY	-	-	200	5	217.6	26
EZR	NSP3	Sars-CoV2	P0DTC1	2019	2034	VETSNSFDVLKSEDAQY	-	-	1530	132	37.6	2021-07-01
EZR	Kirrel3	Human	Q8IZU9	668	683	YYSVNTFKEHHSTPTI	FITC				2021-04-01	0.1
RDX	E	Sars-CoV2/Sars-CoV	P59637	1	16	MYSFVSEETGTLIVNS	-	-			57.9	0.4
RDX	NSP3	Sars-CoV	P0C6U8	1996	2011	VDTSNSFEVLAVEDTQY	-	-	200	5	56.2	2021-03-03
RDX	NSP3	Sars-CoV2	P0DTC1	2019	2034	VETSNSFDVLKSEDAQY	-	-	1530	132	2021-08-19	0.4
RDX	Kirrel3	Human	Q8IZU9	668	683	YYSVNTFKEHHSTPTI	FITC				0.485	0.003
G3BP1	NSP3	SFV (Semliki-Forest-Virus)	P08411	1785	1809	LTFGDFDEHEVDALASGITFGDFDDY	Acetylation	Amidation	0.0044	0.0007	0.3	0.2
G3BP1	NSP3	SFV (Semliki-Forest-Virus)	P08411	1796	1809	DALASGITFGDFDDY	Acetylation	Amidation	2021-09-15	2021-05-02	2021-08-03	0.74
G3BP1	NSP3	SFV (Semliki-Forest-Virus)	P08411	1785	1796	LTFGDFDEHEVDY	Acetylation	Amidation	23	6	2021-01-06	2.0
G3BP1	N	Sars-CoV2	P0DTC9	12	26	APRITFGGPSDSTGSY	Acetylation	Amidation	17	1	4.0	0.3
G3BP1	N	Sars-CoV2	P0DTC9	12	23	APRITFGGPSDS	FITC	Amidation			2021-02-03	0.1
G3BP1	NSP3	Sars-CoV2	P0DTC1	956	971	QGKPLEFGATSAALQY	Acetylation	Amidation	170		61	1
G3BP1	N	Sars-CoV	P59595	13	27	APRITFGGPTDSTDNY	Acetylation	Amidation	10	2	2021-05-02	0.8
G3BP1	NSP3	Sars-CoV	P0C6U8	958	972	QGLPLEFGASAETVRY	Acetylation	Amidation	320	11	119	5
G3BP1	N	Mers1	AVV62544.1	6	20	APRAVTFGDNNDNNTY	Acetylation	Amidation	130	6	51	2
G3BP1	CAPRIN1	Human	Q14444	364	379	AQMQGPYNFIQDSMLD	acetylation	Amidation	46	10	174	4
G3BP1	DDIT3	Human	P35638	4	19	ESLPFSFGTLSSWELE	Acetylation		44	13	14	4
G3BP1	PRRC2B	Human	Q5JSZ5	1780	1794	PVPPIEFGVSPKDSDY	acetylation	Amidation	33	3	10	1
G3BP1	TRIM25	Human	Q14258	400	414	PSKLPTFGAPEQLVDY	acetylation	Amidation	120	29	46	13
G3BP1	UBAP2L	Human	Q14157	515	528	NLQFGALQFGSEPVY	Acetylation		104	9	34	3.0
G3BP1	USP10	Human	Q14694	5	19	SPQYIFGDFSPDEFNY	Acetylation	Amidation	2021-01-05	0.8	0.52	0.24
G3BP1	USP10_52	Human	Q14694	52	67	QEYQRIEFGVDEVIEP	Acetylation	Amidation	100	12	40	5
G3BP2	NSP3	SFV (Semliki-Forest-Virus)	P08411	1785	1809	LTFGDFDEHEVDALASGITFGDFDDY	Acetylation	Amidation	0.0019	0.0002	0.15	0.04
G3BP2	NSP3	SFV (Semliki-Forest-Virus)	P08411	1796	1809	DALASGITFGDFDDY	Acetylation	Amidation	11	3	2021-07-03	2021-03-01
G3BP2	NSP3	SFV (Semliki-Forest-Virus)	P08411	1785	1796	LTFGDFDEHEVDY	Acetylation	Amidation	13	2	2021-07-04	0.7
G3BP2	N	Sars-CoV2	P0DTC9	12	26	APRITFGGPSDSTGSY	Acetylation	Amidation	10	1	2021-08-02	0.2
G3BP2	NSP3	Sars-CoV2	P0DTC1	956	971	QGKPLEFGATSAALQY	Acetylation	Amidation	100	41	35	13
G3BP2	N	Sars-CoV2	P0DTC9	12	23	APRITFGGPSDS	FITC	Amidation			2021-01-02	0.1
G3BP2	NSP3	Sars-CoV	P0C6U8	958	972	QGLPLEFGASAETVRY	Acetylation	Amidation	130	5	47	2
G3BP2	N	Sars-CoV	P59595	13	27	APRITFGGPTDSTDNY	Acetylation	Amidation	2021-03-07	2021-01-01	2021-07-01	0.4
G3BP2	N	Mers1	AVV62544.1	6	20	APRAVTFGDNNDNNTY	Acetylation	Amidation	80	11	26	4
G3BP2	USP10	Human	Q14694	5	19	SPQYIFGDFSPDEFNY	Acetylation	Amidation	0.0022	0.0002	0.47	0.06
G3BP2	TRIM25	Human	Q14258	400	414	PSKLPTFGAPEQLVDY	acetylation	Amidation	53	3	17	1
G3BP2	PRRC2B	Human	Q5JSZ5	1780	1794	PVPPIEFGVSPKDSDY	acetylation	Amidation	53	8	19	3
G3BP2	CAPRIN1	Human	Q14444	364	379	AQMQGPYNFIQDSMLD	acetylation	Amidation	29	3	2021-04-09	2021-03-01
G3BP2	USP10_52	Human	Q14694	52	67	QEYQRIEFGVDEVIEP	Acetylation	Amidation	52	6	16	2
G3BP2	UBAP2L	Human	Q14157	515	528	NLQFGALQFGSEPVY	Acetylation		79	12	32	5
G3BP2	DDIT3	Human	P35638	4	19	ESLPFSFGTLSSWELE	Acetylation		30	9	12	4
MAP1LC3C	SQSTM1	Human	Q13501	335	344	DDDWTHLSSK	FITC	Amidation			1.1	0.03
MAP1LC3C	NSP3	Sars-CoV	P0C6U8	1996	2017	VDTSNSFEVLAVEDTQY	-	-	200	5	28	1
MAP1LC3C	NSP3	Sars-CoV2	P0DTC1	2019	2038	VETSNSFDVLKSEDAQY	-	-	1530	132	210	18
USP7	MDM2	Human	Q00987	393	414	DYSQPSTSSSIIY	FITC	-			0.49	0.06
USP7	NSP3a	Sars-CoV2	P0DTD1	2019	2034	VETSNSFDVLKSEDAQY	-	-	270	2	37	0.2
USP7	NSP3a	Sars-CoV	P0C6U8	1996	2011	VDTSNSFEVLAVEDTQY	-	-	210	11	29	2
USP7	NSP1	Sars-CoV2	P0DTC1	161	176	WNTKHSSGVTRELMRE	Acetylation	Amidation	NB
USP7	NSP1	Sars-CoV	P0C6U8	161	177	WNTKHGSGALRELTREL	Acetylation	Amidation	2000	260	280	37
USP7	NSP4	Sars-CoV2/Sars-CoV	P0DTD1	3248	3263	VLYQPPQTSITSAVLQ		free	480	29	67	4
USP7	N	Sars-CoV2	P0DTC9	405	419	YKQLQQSMSSADSTQA	Acetylation	Amidation	1050	83	150	12
USP7	N	Sars-CoV	P59595	406	422	YLQNSMSGASADSTQA	Acetylation	Amidation	690	58	96	8
USP7	N	Sars-CoV2	P0DTC9	205	219	YTSPARMAGNGGDAAL	Acetylation	Amidation	NB
USP7	N	Sars-CoV	P59595	206	220	YNSPARMASGGGETAL	Acetylation	Amidation	1500	190	220	27
