## Supplementary material for "Large scale discovery of coronavirus-host factor protein interaction motifs reveals SARS-CoV-2 specific mechanisms and vulnerabilities": Sup Table 5

### Sheet: Table S5.
Table S5.Combined G3BP1/2 HD2 P9 ProP-PD results (A-Q). Confidence score range from 4 (high) to 1 (low). Comparison of ProP-PD data to know interactions (R) and available MS data (T to AO) as indicated.
Accession	Gene	Protein	Hit	Aa start	Aa stop	G3BP1 ProP-PD - confidence	G3BP2 ProP-PD - confidence	G3BP1 ProP-PD - peptide_counts	G3BP2 ProP-PD - peptide_counts	G3BP1 ProP-PD - mean_counts	G3BP2 ProP-PD - mean_counts	G3BP1 ProP-PD - replicates	G3BP2 ProP-PD - replicates	G3BP1 ProP-PD - overlap	G3BP2 ProP-PD - overlap	slimfinder_score_p	Complex	Stress Granule evidence count	Present in BioID_AS_4.5hr	BioID 4.5hr untreated	BioID AS 4.5hr arsenite	Present in BioID_AS_3hr	BioID 3hr untreated	BioID 3hr arsenite	Present in SG MS	MS Replicated	MS High Confidence	Present in SG MS_unfixed	Present in Competition Inhibitor WT vs 2A	G3BP1 IPs - MS/MS count	G3BP1 IPs Inhibitot Competition - T-test Difference WT_2A (log2)	Present in ARS_Only	Present in ARS_MNV	Present in Jain_Only	Present in Jain_BV2_ARS	Present in S2A_BV2_ARS_Only	G3BP1 interactor	G3BP1 interactor confidence	G3BP2 interactor	G3BP2 interactor confidence
Q14444	CAPRIN1	Caprin-1	AQMQGPYNFIQDSMLD	364	379	3	2	-|42:96|799|29:108	18:71|22:20|4:14|299:30	268.5	119.5	3	4	0	0	0.0095	corum:1141;CF IIAm complex (Cleavage factor IIAm complex);10;16	9	Y	359.86	339.86	Y	240.86	249.86	Y	3	Y	Y	Y	530	2.81	Y			Y		30476243|18005740|17210633|26777405|27022092	0.89	27022092|26186194|30476243	0.63
Q7Z417	NUFIP2	Nuclear fragile X mental retardation-interacting protein 2	QQNLGDIFQNQWGLSF	496	511	3		65|-|-|-		16.25		1		1		3.2e-05	corum:7111;NUFIP2-Roquin1 complex;2;2	9	Y	772.07	762.57	Y	681.57	695.57	Y	2	Y	Y	Y	330	3.44	Y			Y		26777405|26186194|30476243|19615732|28514442	0.87	30476243|26186194|19615732|28514442|99999999	0.87
Q7Z417	NUFIP2	Nuclear fragile X mental retardation-interacting protein 2	GDIFQNQWGLSFINEP	500	515	2		2|-|-|-		0.5		1		1		7e-06	corum:7111;NUFIP2-Roquin1 complex;2;2	9	Y	772.07	762.57	Y	681.57	695.57	Y	2	Y	Y	Y	330	3.44	Y			Y		26777405|26186194|30476243|19615732|28514442	0.87	30476243|26186194|19615732|28514442|99999999	0.87
Q14258	TRIM25	E3 ubiquitin/ISG15 ligase TRIM25	SKLPTFGAPEQLVDLK	401	416	0		-|-|3|-		0.75		1		0		0.0012	corum:2717;Ubiquitin E3 ligase (TRIM25, DDX58);2;2	9	Y	250.07	0	Y	220.57	30.57	Y	3	Y	Y	Y	226	2.52	Y			Y		29117863|26777405	0.73	28514442|29117863|26186194	0.73
Q14157	UBAP2L	Ubiquitin-associated protein 2-like	LQFGALQFGSEPVLSD	516	531	0	3	-|2:2|-|-	-|5|11|4	1	5	1	3	0	1	7.6e-05	corum:1768;CPSF6-EWSR1-ITCH-NUDT21-POLR2A-UBAP2L complex;5;6	8	Y	1871.21	1763.71	Y	1497.71	1417.71	Y	3	Y	Y	Y	250	1.86	Y			Y		26777405	0.63
Q14694	USP10	Ubiquitin carboxyl-terminal hydrolase 10	MALHSPQYIFGDFSPD	1	16	2	2	-|-|3|-	-|11:11|4|-	0.75	6.5	1	2	1	0	1e-06		8	Y	546.79	530.29	Y	465.29	484.29	Y	2	Y	Y	Y	517	0.13			Y			30476243|99999999|28514442|21455491|26344197|27022092|26777405|26186194|24998844|19615732|11439350|23230274|16189514	0.9	99999999|30476243|19615732|25416956|26186194|28514442|27022092	0.89
Q14694	USP10	Ubiquitin carboxyl-terminal hydrolase 10	QEYQRIEFGVDEVIEP	52	67		2		-|-|-|185:20		51.25		1		1	0.0002		8	Y	546.79	530.29	Y	465.29	484.29	Y	2	Y	Y	Y	517	0.13			Y			30476243|99999999|28514442|21455491|26344197|27022092|26777405|26186194|24998844|19615732|11439350|23230274|16189514	0.9	99999999|30476243|19615732|25416956|26186194|28514442|27022092	0.89
Q14694	USP10	Ubiquitin carboxyl-terminal hydrolase 10	RIEFGVDEVIEPSDTL	56	71		2		-|-|2|-		0.5		1		1	1.4e-05		8	Y	546.79	530.29	Y	465.29	484.29	Y	2	Y	Y	Y	517	0.13			Y			30476243|99999999|28514442|21455491|26344197|27022092|26777405|26186194|24998844|19615732|11439350|23230274|16189514	0.9	99999999|30476243|19615732|25416956|26186194|28514442|27022092	0.89
P35658	NUP214	Nuclear pore complex protein Nup214	LPTSFPTLSFGSLLSS	1464	1479	1	2	-|3|-|-	-|-|4|13	0.75	4.25	1	2	0	0	1e-06	complex_portal:CPX-873;Nuclear pore complex;25;32	6										Y	Y	509	6.35		Y			Y	19615732	0.76	28514442|30476243|26186194|19615732	0.87
P48634	PRRC2A	Protein PRRC2A	VQFGTSDKDSDLRLVV	1760	1775		3		16:27|129:39|34:1111|294:37		421.75		4		0	4e-06		5	Y	463.5	608				Y	2	Y					Y			Y		26777405	0.63
O60231	DHX16	Pre-mRNA-splicing factor ATP-dependent RNA helicase DHX16	EEFLFGDVELSRHERQ	253	268		2		-|4:6|4:20|17		12.75		3		0	1e-06	corum:351;Spliceosome;84;143	2														Y				Y
Q5U5Q3	MEX3C	RNA-binding E3 ubiquitin-protein ligase MEX3C	GNFWFGDTLPSVGSED	476	491		3		-|-|27|39:6		18		2		0	1e-06		2							Y	Identified by other studies	Identified by other studies										22863774	0.56
Q5JSZ5	PRRC2B	Protein PRRC2B	IEFGVSPKDSDFSLPP	1784	1799		2		-|5|2|8		3.75		3		0	5e-06		2	Y	542.86	527.86	Y	412.86	438.86
Q9UNL4	ING4	Inhibitor of growth protein 4	RTSPEYGMPSVTFGSV	166	181	2	4	-|-|-|9	-|-|4|572:37	2.25	153.25	1	2	1	2	1e-06	complex_portal:CPX-720;HBO1-4.3 histone acetyltransferase complex;2;5	1																					16973615	0.76
Q9UNL4	ING4	Inhibitor of growth protein 4	PSVTFGSVHPSDVLDM	174	189	3	3	4|2:3|16|2	2|2|6|6	6.75	4	4	4	1	2	1e-06	complex_portal:CPX-720;HBO1-4.3 histone acetyltransferase complex;2;5	1																					16973615	0.76
Q9UNL4	ING4	Inhibitor of growth protein 4	EYGMPSVTFGSVHPSD	170	185		3		-|-|2|2		1		2		2	1e-06	complex_portal:CPX-720;HBO1-4.3 histone acetyltransferase complex;2;5	1																					16973615	0.76
Q9BRP8	PYM1	Partner of Y14 and mago	KLRQVEELQQRIQAGE	160	175	2		-|-|6522|2		1631		2		0		0.0198	corum:755;Exon junction complex (EIF4A3, MLN51, UPF3B, MAGOH, Y14, PYM);4;6	1											Y	46	-1.17
P49792	RANBP2	E3 SUMO-protein ligase RanBP2	GESKIVSFGFGSSTGL	2833	2848		2		-|-|2|-		0.5		1		1	9e-06	complex_portal:CPX-873;Nuclear pore complex;25;32	1											Y	19	0.4
P49792	RANBP2	E3 SUMO-protein ligase RanBP2	IVSFGFGSSTGLSFAD	2837	2852		2		-|-|2|-		0.5		1		1	3e-06	complex_portal:CPX-873;Nuclear pore complex;25;32	1											Y	19	0.4
Q5TCS8	AK9	Adenylate kinase 9	QYEKMEFGVFPMEATH	477	492	2	1	-|2:2|-|2	-|-|-|2	1.5	0.5	2	1	0	1	0.0004		0
Q5TCS8	AK9	Adenylate kinase 9	MEFGVFPMEATHSSID	481	496		2		-|-|3|-		0.75		1		1	7.2e-05		0
Q9HBG4	ATP6V0A4	V-type proton ATPase 116 kDa subunit a isoform 4	HGEEFNFGDVFVHQAI	710	725		2		3|-|-|4		1.75		2		0	1e-06		0
Q8N365	CIART	Circadian-associated transcriptional repressor	VTLPSDWSYTLSPPSL	340	355	0	2	-|4|-|-	50:198|2|5|150:18	1	105.75	1	4	0	0	0.004		0
P32927	CSF2RB	Cytokine receptor common subunit beta	VFPVGFGDSEVSPLTI	524	539		2		-|-|2|4		1.5		2		0	1e-06		0
P35638	DDIT3	DNA damage-inducible transcript 3 protein	MAAESLPFSFGTLSSW	1	16	4	4	9|95:159|372|114:202	21:30|62:39|14:120|166:20	237.75	118	4	4	1	1	1e-06		0
P35638	DDIT3	DNA damage-inducible transcript 3 protein	ESLPFSFGTLSSWELE	4	19	4	3	285|22:18|156|14:33	2|10:12|11|3	132	9.5	4	4	1	1	1e-06		0
Q7Z3D6	DGLUCY	D-glutamate cyclase, mitochondrial	YEFGACTGSLASLEQY	95	110		2		13|4:7|18|41:8		22.75		4		0	0.0006		0
Q8IVF4	DNAH10	Dynein heavy chain 10, axonemal	VEVVMRDPILFGDFQM	2721	2736	1	1	-|2|-|-	-|-|-|3	0.5	0.75	1	1	0	0	1.2e-05		0
Q13627	DYRK1A	Dual specificity tyrosine-phosphorylation-regulated kinase 1A	VAANTLDFGQNGAMDV	685	700	2	3	7|2|-|-	-|-|24|13	2.25	9.25	2	2	0	1	9.3e-05		0
Q13627	DYRK1A	Dual specificity tyrosine-phosphorylation-regulated kinase 1A	TLDFGQNGAMDVNLTV	689	704		3		-|-|3|3		1.5		2		1	7e-06		0
Q9Y2J2	EPB41L3	Band 4.1-like protein 3	ISFGSVSPGGVKLEIS	956	971	1	3	-|7:10|-|-	-|43:99|13:31|-	4.25	46.5	1	2	0	0	1e-06		0
Q6ZRV2	FAM83H	Protein FAM83H	VPELDLGWPLTFGFQG	104	119	3	4	7|19|12|11	5|229:2651|22|3794:3669	12.25	2592.5	4	4	2	2	1e-06		0
Q6ZRV2	FAM83H	Protein FAM83H	LDLGWPLTFGFQGTEV	107	122	4	3	-|11:75|235|14:31	-|3|22|5	91.5	7.5	3	3	2	2	1e-06		0
Q6ZRV2	FAM83H	Protein FAM83H	LTFGFQGTEVTTLVQP	113	128	2	4	-|-|-|7	432:17394|-|23174:203|-	1.75	10300.8	1	2	2	2	1e-06		0
Q68DX3	FRMPD2	FERM and PDZ domain-containing protein 2	VSSTDILSFGYQGSLL	880	895	2	2	-|6|-|5	3:9|-|7|25:3	2.75	11.75	2	3	0	0	3e-06		0
O95377	GJB5	Gap junction beta-5 protein	GDLIFLGSDSHPPLLP	246	261	1	2	-|10:35|58|10:13	5:4|16:20|9|38:4	31.5	24	3	4	0	0	0.0027		0
Q96ED9	HOOK2	Protein Hook homolog 2	WLFECRNLEEKYESVT	386	401	1	1	-|8:19|6|8:23	2:4|-|-|23:2	16	7.75	3	2	0	0	0.0059	corum:7445;HOOK2-KCL3-LRGUK1-RIMBP3 complex;3;4	0
Q92985	IRF7	Interferon regulatory factor 7	VLFGEWLLGEISSGCY	12	27	2	4	13|6:28|7|5:24	644:1766|4877:7201|5146:7906|5417:1029	20.75	8496.5	4	4	0	1	2.6e-05		0
Q9HDC5	JPH1	Junctophilin-1	DANSTISFGDVDCDFC	252	267	1	3	-|2|-|-	-|-|9|221:10	0.5	60	1	2	0	0	1e-06		0
Q53HC5	KLHL26	Kelch-like protein 26	LVTFGGTPYTDSDRSV	311	326	4	4	-|29:110|21|11:16	16:21|8:5|16|296:22	46.75	96	3	4	1	1	4e-06		0
Q53HC5	KLHL26	Kelch-like protein 26	VPSLVTFGGTPYTDSD	308	323	3	4	-|3|2|9	3:2|-|8|58:2	3.5	18.25	3	3	1	1	1.2e-05		0
B1AMM8	LINC00587	Putative uncharacterized protein encoded by LINC00587	MQFADWLHPSGWTIEI	1	16	2	2	550|152:113|752|266:164	10:79|18:30|5:40|362:147	499.25	172.75	4	4	0	0	0.0027		0
Q96PC5	MIA2	Melanoma inhibitory activity protein 2	QIDVYDFMNSAFSPIV	609	624		2		5:19|-|5:33|-		15.5		2		0	0.003		0
Q9NYA4	MTMR4	Myotubularin-related protein 4	FSFLGSNWDSFQGMVT	900	915	1	1	4|3:3|21|2	4|12|-|21:5	8.25	10.5	4	3	0	0	0.0009		0
Q9H195	MUC3B	Mucin-3B	TSPVPTTVTFGSMDSS	506	521	0	3	-|4|-|-	-|-|4|9	1	3.25	1	2	0	1	1e-06		0
Q9H195	MUC3B	Mucin-3B	PTTVTFGSMDSSTSTL	510	525		2		-|-|-|11		2.75		1		1	1e-06		0
P54296	MYOM2	Myomesin-2	YTHFDVQFLEKFGVTF	273	288	3	2	3|16:38|148|9:15	10|5:35|32:75|125:26	57.25	77	4	4	0	0	0.001		0
Q9H094	NBPF3	Neuroblastoma breakpoint family member 3	WTLSIPPDMSASYQSD	351	366	2	0	38|2:14|-|2:13	-|-|-|3	17.25	0.75	3	1	0	0	0.0094		0
O43181	NDUFS4	NADH dehydrogenase [ubiquinone] iron-sulfur protein 4, mitochondrial	GWASTADPLSNMVLTF	113	128	2	1	-|12:58|2|5:22	4:3|2|5|28	24.75	10.5	3	4	0	0	0.0015	complex_portal:CPX-577;Mitochondrial respiratory chain complex I;3;49	0
O15018	PDZD2	PDZ domain-containing protein 2	TETVGLSFGNIPVFGD	80	95		3		-|2413:36550|19|-		9745.5		2		0	4e-06		0
Q8NA72	POC5	Centrosomal protein POC5	PVMDFFSSHLLADSSS	116	131	2	2	-|17:35|4|22:63	9:33|-|4:38|-	35.25	21	3	2	0	0	0.0038		0
P0C7W0	PRR29	Proline-rich protein 29	SAVPTPWVTFLQPLSW	16	31	2		3|8:23|-|5:10		12.25		3		0		1e-06		0
Q8WUY3	PRUNE2	Protein prune homolog 2	WTFSPLTETEMQITAV	1767	1782	1	1	-|8|-|2	3:3|-|4|21:5	2.5	9	2	3	0	0	0.0094		0
Q7L0R7	RNF44	RING finger protein 44	DPLHQELSFGVPYSHM	257	272	2	1	-|2|-|2	-|-|-|3	1	0.75	2	1	0	0	5.8e-05		0
Q9NTN3	SLC35D1	UDP-glucuronic acid/UDP-N-acetylgalactosamine transporter	DAQKAVEFEGWADTLF	240	255	2		55|12|24|-		22.75		3		0		0.0267		0
A6NNN8	SLC38A8	Putative sodium-coupled neutral amino acid transporter 8	YGFLTFGTEVSADVLM	271	286	2	3	-|-|-|3	6|129:801|2|-	0.75	234.5	1	3	1	1	0.0002		0
A6NNN8	SLC38A8	Putative sodium-coupled neutral amino acid transporter 8	LTFGTEVSADVLMSYP	274	289	2	3	-|2|-|-	-|5|2:10|5	0.5	5.5	1	3	1	1	6e-06		0
P0C874	SPATA31D3	Spermatogenesis-associated protein 31D3	FSFGSTLCQDISQAVN	269	284	2	1	-|2|-|-	-|-|-|3	0.5	0.75	1	1	1	0	4e-06		0
P0C874	SPATA31D3	Spermatogenesis-associated protein 31D3	LNTIFSFGSTLCQDIS	265	280	2		-|-|-|2		0.5		1		1		1.2e-05		0
Q6ZUB0	SPATA31D4	Spermatogenesis-associated protein 31D4	FSFGSTLCQDISQAVN	269	284	2	1	-|2|-|-	-|-|-|3	0.5	0.75	1	1	1	0	4e-06		0
Q6ZUB0	SPATA31D4	Spermatogenesis-associated protein 31D4	LNTIFSFGSTLCQDIS	265	280	2		-|-|-|2		0.5		1		1		1.2e-05		0
P42680	TEC	Tyrosine-protein kinase Tec	ELTFMRELGSGLFGVV	369	384	1	2	-|10|-|2	23:22|15:4|13:82|153:16	3	82	2	4	0	0	0.0021		0
Q8IYQ7	THNSL1	Threonine synthase-like 1	ASAYLDLVSQGFISFG	484	499	1	1	-|2|-|-	-|-|10|4	0.5	3.5	1	2	0	0	0.0003		0
P31314	TLX1	T-cell leukemia homeobox protein 1	GHAEPISFGIDQILNS	12	27	2		-|-|-|7:10		4.25		1		1		1e-06		0
P31314	TLX1	T-cell leukemia homeobox protein 1	PISFGIDQILNSPDQG	16	31	2		-|-|2|-		0.5		1		1		1e-06		0
O43763	TLX2	T-cell leukemia homeobox protein 2	PHNLPHHEPISFGIDQ	8	23	2	2	3|2:16|4|5:15	-|-|20|15	11.25	8.75	4	2	0	0	1e-06		0
O43711	TLX3	T-cell leukemia homeobox protein 3	QTPHPHEPISFGIDQI	8	23	2	2	-|6|4|4	-|-|4|12	3.5	4	3	2	0	0	1e-06		0
Q8IUR5	TMTC1	Protein O-mannosyl-transferase TMTC1	CYDWQVGSIPLVETIW	335	350	2	0	2|20:61|4|8:25	-|-|-|5	30	1.25	4	1	0	0	0.003		0
Q702N8	XIRP1	Xin actin-binding repeat-containing protein 1	WLFETCPMSELAEKQG	596	611	2	2	-|130:248|1924|88:167	9:52|2:5|4|80:8	639.25	40	3	4	0	0	0.0087		0
A4UGR9	XIRP2	Xin actin-binding repeat-containing protein 2	WMFETQPIDTLGAYSS	444	459	2		-|40:34|63|17:34		47		3		0		0.0018		0
Q8NCP5	ZBTB44	Zinc finger and BTB domain-containing protein 44	NRNQPVDSSLAFPWTF	217	232	2		-|2:5|-|2		2.25		2		1		0.0003		0
Q9C0F3	ZNF436	Zinc finger protein 436	AGSQAPVTFEDMAMYL	8	23	2		-|-|382|-		95.5		1		1		0.0003		0
Q9H7R0	ZNF442	Zinc finger protein 442	MIVFGGEDRSDLFLPD	1	16	2	3	-|3|-|3	2:6|5:2|34|5	1.5	13.5	2	4	0	0	5e-06		0
Q1RN00		Putative uncharacterized protein LOC151760	LASPPLCFGSFLSCVC	116	131	2	3	-|17:41|18|10:20	2|2|33|47:4	26.5	22	3	4	0	0	1e-06		0
