## Supplementary material for "Large scale discovery of coronavirus-host factor protein interaction motifs reveals SARS-CoV-2 specific mechanisms and vulnerabilities": Sup Table 1

### Sheet: Table 1 Constructs
Sup Table 1. Table of expression constructs and information on proteins screened.
Uniprot	Name	Protein name	AA start	AA end	Pfam	Domain type	Domain	Vector	Source
P00519	ABL1	Tyrosine-protein kinase ABL1	60	121	PF00018	SH3	SH3_1	pETM33	Genscript
P60709	ACTB	Actin, cytoplasmic 1	2	375	PF00022	Actin_ATPase	Actin	pETM33	Genscript
P12814	ACTN1	Alpha-actinin-1	746	822	ACTN1*		ACTN1*	pETM33	Genscript
Q8IVF2	AHNAK2	Protein AHNAK2	108	193	AHNAK2*		AHNAK2*	pETG41A	Duhoo, PMID:31267466
Q86V81	ALYREF	THO complex subunit 4	78	183	PF00076	RRM	RRM_1	pETM33	Genscript
Q9H9E1	ANKRA2	Ankyrin repeat family A protein 2	142	313	PF12796	Ank	Ank_2	pETM33	Genscript
P63010	AP2B1	AP-2 complex subunit beta	700	937	PF02883	E-set	Alpha_adaptinC2	pETM33	Genscript
Q96CW1	AP2M1	AP-2 complex subunit mu	160	435	PF00928	Cargo_bd_muHD	Adap_comp_sub	pHH0103	Sidhu Lab, PMID:33438817
O00213	APBB1	Amyloid-beta A4 precursor protein-binding family B member 1	251	289	PF00397	WW	WW	pHH0103	Sidhu/Sudol
Q9P227	ARHGAP23	Rho GTPase-activating protein 23	39	155	PF17820	PDZ-like	PDZ_6	pETG41A	Duhoo, PMID:31267466
Q6ZUM4	ARHGAP27	Rho GTPase-activating protein 27	244	282	PF00397	WW	WW	pHH0103	Sidhu/Sudol, addgen 104283
Q9UQB8	BAIAP2	Brain-specific angiogenesis inhibitor 1-associated protein 2	374	437	PF14604	SH3	SH3_9	pETM33	Genscript
O00499	BIN1	Myc box-dependent-interacting protein 1	513	593	PF14604	SH3	SH3_9	pETM33	Genscript
O60885	BRD4	Bromodomain-containing protein 4	601	683	PF17035	BET	BET	pETM33	Genscript
P0DP23	CALM1	Calmodulin-1	2	149	PF13499	EF_hand	EF-hand_7	pETM33	Genscript
O14936	CASK	Peripheral plasma membrane protein CASK	487	570	PF00595	PDZ-like	PDZ	pETM33	Genscript
P83916	CBX1	Chromobox protein homolog 1	105	169	PF01393	Tudor	Chromo_shadow	pHH0103	Sidhu Lab, PMID:33438817
Q13185	CBX3	Chromobox protein homolog 3	109	173	PF01393	Tudor	Chromo_shadow	pHH0103	Sidhu Lab, PMID:33438817
P45973	CBX5	Chromobox protein homolog 5	109	173	PF01393	Tudor	Chromo_shadow	pHH0103	Sidhu Lab, PMID:33438817
Q9Y5K6	CD2AP	CD2-associated protein	2	58	PF14604	SH3	SH3_9	pHH0103	Sidhu Lab, PMID:28890361, addgene 91398
O95400	CD2BP2	CD2 antigen cytoplasmic tail-binding protein 2	256	341	PF02213	GYF	GYF	pHH0103	Sidhu Lab, PMID:33438817
Q53EZ4	CEP55	Centrosomal protein of 55 kDa	160	217	PF12180		EABR	pETM33	Genscript
Q00610	CLTC	Clathrin heavy chain 1	1	364	PF01394	TPR	Clathrin_propel	pETM33	Genscript
Q92793	CREBBP	CREB-binding protein	587	673	PF02172	KIX_like	KIX	pETM33	Genscript
Q92793	CREBBP	CREB-binding protein	2062	2109	PF09030		Creb_binding	pETM33	Genscript
P46108	CRK	Adapter molecule crk	124	198	PF00018	SH3	SH3_1	pETM33	Genscript
P46108	CRK	Adapter molecule crk	232	298	PF07653	SH3	SH3_2	pETM33	Genscript
Q92796	DLG3	Disks large homolog 3	218	329	PF00595	PDZ-like	PDZ	pETG41A	Duhoo, PMID: 31267466
Q6XZF7	DNMBP	Dynamin-binding protein	1540	1599	DNMBP*		DNMBP*	pHH0103	Sidhu Lab, PMID:33438817
P63167	DYNLL1	Dynein light chain 1, cytoplasmic	1	89	PF01221		Dynein_light	pETM33	Genscript
P60842	EIF4A1	Eukaryotic initiation factor 4A-I	29	237	PF00270	P-loop_NTPase	DEAD	pHH0103	Sidhu Lab, PMID:33438817
P06730	EIF4E	Eukaryotic translation initiation factor 4E	1	217	PF01652	eIF4e	IF4E	pETM33	Genscript
Q15370	ELOB	Elongin-B	1	118	PF00240	Ubiquitin	ubiquitin	pETM33	Genscript
P42566	EPS15	Epidermal growth factor receptor substrate 15	121	215	EPS15*		EPS15*	pETM33	Genscript
Q9UI08	EVL	Ena/VASP-like protein	1	130	PF00568	PH	WH1	pHH0103	Sidhu Lab, PMID:33438817
P15311	EZR	Ezrin	2	295	PF00373	FERM_M	FERM_M		Genscript
Q00688	FKBP3	Peptidyl-prolyl cis-trans isomerase FKBP3	109	224	PF00254	FKBP	FKBP_C	pHH0103	Sidhu Lab, PMID:33438817
Q96RU3	FNBP1	Formin-binding protein 1	555	611	PF14604	SH3	SH3_9	pETM33	Genscript
Q5T0N5	FNBP1L	Formin-binding protein 1-like	538	599	PF00018	SH3	SH3_1	pETM33	Genscript
Q13283	G3BP1	Ras GTPase-activating protein-binding protein 1	1	139	PF02136	NTF2	NTF2	pETM33	Genscript
Q9UN86	G3BP2	Ras GTPase-activating protein-binding protein 2	1	139	PF02136	NTF2	NTF2	pETM33	Genscript
O95166	GABARAP	Gamma-aminobutyric acid receptor-associated protein	2	115	PF02991	Ubiquitin	Atg8	pGEX-4T1	Ernst Lab, PMID: 28028054
Q9H0R8	GABARAPL1	Gamma-aminobutyric acid receptor-associated protein-like 1	2	115	PF02991	Ubiquitin	Atg8	pGEX-4T1	Ernst Lab, PMID: 28028054
P60520	GABARAPL2	Gamma-aminobutyric acid receptor-associated protein-like 2	2	115	PF02991	Ubiquitin	Atg8	pGEX-4T1	Ernst Lab, PMID: 28028054
Q9UJY5	GGA1	ADP-ribosylation factor-binding protein GGA1	1	157	PF00790	ENTH_VHS	VHS	pHH0103	Sidhu Lab, PMID:33438817
Q9UJY4	GGA2	ADP-ribosylation factor-binding protein GGA2	24	172	PF00790	ENTH_VHS	VHS	pHH0103	Sidhu Lab, PMID:33438817
Q9NZ52	GGA3	ADP-ribosylation factor-binding protein GGA3	579	723	PF02883	E-set	Alpha_adaptinC2	pHH0103	Sidhu Lab, PMID:33438817
Q9NZ52	GGA3	ADP-ribosylation factor-binding protein GGA3	1	166	PF00790	ENTH_VHS	VHS	pHH0103	Sidhu Lab, PMID:33438817
O75420	GIGYF1	GRB10-interacting GYF protein 1	448	540	PF02213	GYF	GYF	pHH0103	Sidhu Lab, PMID:33438817
O75791	GRAP2	GRB2-related adapter protein 2	274	329	PF00018	SH3	SH3_1	pHH0103	Sidhu Lab, PMID:28890361. addgene 91368
P62993	GRB2	Growth factor receptor-bound protein 2	1	217	PF00018	SH3	SH3_1	pGex	Machida, PMID: 17588523, addgene 46442
P51610	HCFC1	Host cell factor 1	30	320	PF01344	Beta_propeller	Kelch_1	pETM33	Genscript
P07900	HSP90AA1	Heat shock protein HSP 90-alpha	9	236	PF02518	His_Kinase_A	HATPase_c	pGEX-4T3	Fontana, PMID:11988487, addgene 22481
Q8TEX9	IPO4	Importin-4	668	1081	PF13513	TPR	HEAT_EZ	pETM41	Genscript
Q14653	IRF3	Interferon regulatory factor 3	175	427	PF10401	SMAD-FHA	IRF-3	pHH0103	Sidhu Lab, PMID:33438817
Q96J02	ITCH	E3 ubiquitin-protein ligase Itchy homolog	436	474	PF00397	WW	WW	pHH0103	Sidhu/Sudol, addgene 104218
Q96J02	ITCH	E3 ubiquitin-protein ligase Itchy homolog	476	514	PF00397	WW	WW	pHH0103	Sidhu/Sudol, addgene 104219
Q15811	ITSN1	Intersectin-1	740	806	PF14604	SH3	SH3_9	pGEX-4T1	Yamabhai, PMID:9813051, addgen 47413
Q15811	ITSN1	Intersectin-1	913	971	PF00018	SH3	SH3_1	pGEX-4T1	Yamabhai, PMID:9813051, addgen 47413
Q15811	ITSN1	Intersectin-1	1002	1060	PF00018	SH3	SH3_1	pGEX-4T1	Yamabhai, PMID:9813051, addgen 47413
Q15811	ITSN1	Intersectin-1	1074	1138	PF14604	SH3	SH3_9	pGEX-4T1	Yamabhai, PMID:9813051, addgen 47413
O00629	KPNA4	Importin subunit alpha-3	68	487	PF16186	TPR	Arm_3	pETM33/pETM41	Genscript
Q14974	KPNB1	Importin subunit beta-1	1	485	PF03810	TPR	IBN_N	pETM41	Genscript
Q14974	KPNB1	Importin subunit beta-1	127	876	PF00514	TPR	Arm	pETM41	Genscript
Q4G0J3	LARP7	La-related protein 7	1	582	PF08777	RRM	RRM_3	pGEX-5X-1	Shelton, PMID:29425494, addgene 113545
Q13257	MAD2L1	Mitotic spindle assembly checkpoint protein MAD2A	1	205	PF02301	Mad2	HORMA	pETM33	Genscript
Q96QZ7	MAGI1	Membrane-associated guanylate kinase, WW and PDZ domain-containing protein 1	298	336	PF00397	WW	WW	pHH0103	Sidhu/Sudol addgene 104242
Q96QZ7	MAGI1	Membrane-associated guanylate kinase, WW and PDZ domain-containing protein 1	357	395	PF00397	WW	WW	pHH0103	Sidhu/Sudol addgene 104243
Q9H492	MAP1LC3A	Microtubule-associated proteins 1A/1B light chain 3A	2	121	PF02991	Ubiquitin	Atg8	pGEX-4T1	Ernst Lab, PMID: 28028054
Q9GZQ8	MAP1LC3B	Microtubule-associated proteins 1A/1B light chain 3B	2	119	PF02991	Ubiquitin	Atg8	pGEX-4T1	Ernst Lab, PMID: 28028054
Q9BXW4	MAP1LC3C	Microtubule-associated proteins 1A/1B light chain 3C	2	125	PF02991	Ubiquitin	Atg8	pGEX-4T1	Ernst Lab, PMID: 28028054
Q8N3R9	MPP5	MAGUK p55 subfamily member 5				PDZ-like	PDZ	pETM33	Genscript
Q5T2T1	MPP7	MAGUK p55 subfamily member 7	120	224	PF00595	PDZ-like	PDZ	pETG41A	Duhoo, PMID:31267466
P26038	MSN	Moesin	1	322	PF00373	FERM_M	FERM_M	pETM33	Genscript
P16333	NCK1	Cytoplasmic protein NCK1	5	60	PF00018	SH3	SH3_1	pHH0103	Sidhu Lab, PMID:28890361, addgene 91472
P46934	NEDD4	E3 ubiquitin-protein ligase NEDD4	608	646	PF00397	WW	WW	pHH0103	Sidhu/Sudol, addgene 104208
P46934	NEDD4	E3 ubiquitin-protein ligase NEDD4	890	928	PF00397	WW	WW	pHH0103	Sidhu/Sudol, addgene 104211
Q15843	NEDD8	NEDD8	1	76	PF00240	Ubiquitin	ubiquitin	pGEX-4T1	Ernst Lab, PMID:28028054
Q14511	NEDD9	Enhancer of filamentation 1	5	64	PF14604	SH3	SH3_9	pHH0103	Sidhu Lab, PMID: 28890361, addgene 91498
P35240	NF2	Merlin	22	311	PF00373	FERM_M	FERM_M	pETM33	Genscript
P52948	NUP98	Nuclear pore complex protein Nup98-Nup96	730	880	PF04096	Gain	Nucleoporin2	pHH0103	Sidhu Lab, PMID:33438817
O95747	OXSR1	Serine/threonine-protein kinase OSR1	434	527	PF12202	FKBP	OSR1_C	pETM33	Genscript
P11940	PABPC1	Polyadenylate-binding protein 1	544	623	PF00658		PABP	pHH0103	Sidhu Lab, PMID:33438817
Q8WUM4	PDCD6IP	Programmed cell death 6-interacting protein	360	702	PF13949		ALIX_LYPXL_bnd	pETM33	Genscript
O75381	PEX14	Peroxisomal membrane protein PEX14	16	84	PF04695		Pex14_N	pETM33	Genscript
P07737	PFN1	Profilin-1	1	140	PF00235	PF	Profilin	pETM33	Genscript
P27986	PIK3R1	Phosphatidylinositol 3-kinase regulatory subunit alpha	6	78	PIK3R1*		PIK3R1*	pHH0103	Sidhu Lab, PMID:33438817
Q9UNP9	PPIE	Peptidyl-prolyl cis-trans isomerase E	138	301	PF00160	Cyclophil-like	Pro_isomerase	pHH0103	Sidhu Lab, PMID:33438817
P62136	PPP1CA	Serine/threonine-protein phosphatase PP1-alpha catalytic subunit	1	300	PF00149	Calcineurin	Metallophos	pETM33	Genscript
O14974	PPP1R12A	Protein phosphatase 1 regulatory subunit 12A	1	1042	PF15898		PRKG1_interact	pETM33	Genscript
Q96BP3	PPWD1	Peptidylprolyl isomerase domain and WD repeat-containing protein 1	486	646	PF00160	Cyclophil-like	Pro_isomerase	pHH0103	Sidhu Lab, PMID:33438817
P13861	PRKAR2A	cAMP-dependent protein kinase type II-alpha regulatory subunit	1	45	PF02197	RIIa	RIIa	pETM33	Genscript
O75400	PRPF40A	Pre-mRNA-processing factor 40 homolog A	138	176	PF00397	WW	WW	pHH0103	Sidhu/Sudol , addgene 104233
O75400	PRPF40A	Pre-mRNA-processing factor 40 homolog A	179	217	PF00397	WW	WW	pHH0103	Sidhu/Sudol, addgene 104234
Q05397	PTK2	Focal adhesion kinase 1	891	1050	PF03623		Focal_AT	pETM33	Genscript, synthetic gene
P18031	PTPN1	Tyrosine-protein phosphatase non-receptor type 1	1	435	PF00102	Phosphatase	Y_phosphatase	pGEX-2T	Addgene plasmid # 8602 ; http://n2t.net/addgene:8602 ; RRID:Addgene_8602
Q9UHX1	PUF60	Poly(U)-binding-splicing factor PUF60	460	559	PUF60*		PUF60*	pHH0103	Sidhu Lab, PMID:33438817
Q9UHX1	PUF60	Poly(U)-binding-splicing factor PUF60	118	316	PF00076	RRM	RRM_1	pETM33	Genscript
P43487	RANBP1	Ran-specific GTPase-activating protein	39	170	PF00638	PH	Ran_BP1	pHH0103	Sidhu Lab, PMID:33438817
P49792	RANBP2	E3 SUMO-protein ligase RanBP2	1184	1310	PF00638	PH	Ran_BP1	pHH0103	Sidhu Lab, PMID:33438817
P49792	RANBP2	E3 SUMO-protein ligase RanBP2	2924	3050	PF00638	PH	Ran_BP1	pHH0103	Sidhu Lab, PMID:33438817
Q96I25	RBM17	Splicing factor 45	298	401	PF00076	RRM	RRM_1	pHH0103	Sidhu Lab, PMID:33438817
P35241	RDX	Radixin	5	295	PF00373	FERM_M	FERM_M	pETM33	Genscript
Q9Y572	RIPK3	Receptor-interacting serine/threonine-protein kinase 3	1	518	PF00069	PKinase	Pkinase	pGEX-4T-1	Seo, PMID:26900751, addgene 78827
P15927	RPA2	Replication protein A 32 kDa subunit	202	270	PF08784	HTH	RPA_C	pHH0103	Sidhu Lab, PMID:33438817
Q9H4B6	SAV1	Protein salvador homolog 1	197	235	PF00397	WW	WW	pHH0103	Sidhu/Sudol
O00560	SDCBP	Syntenin-1	111	198	PF17820	PDZ-like	PDZ	pETM33	Genscript
O00560	SDCBP	Syntenin-1	196	272	PF00595	PDZ-like	PDZ	pETM33	Genscript
Q9BYW2	SETD2	Histone-lysine N-methyltransferase SETD2	2387	2425	PF00397	WW	WW	pHH0103	Sidhu/Sudol, addgene 104267
Q9Y566	SHANK1	SH3 and multiple ankyrin repeat domains protein 1	655	761	PF17820	PDZ-like	PDZ_6		Ali et al., 2021
Q96ST3	SIN3A	Paired amphipathic helix protein Sin3a	295	383	PF02671		PAH	pETM33	Genscript
O14745	SLC9A3R1	Na(+)/H(+) exchange regulatory cofactor NHE-RF1	10	98	PF17820	PDZ-like	PDZ_6		Kliche et al., 2021
Q8WV41	SNX33	Sorting nexin-33	2	60	PF14604	SH3	SH3_9	pHH0103	Sidhu Lab, PMID:28890361, addgene 91278
Q9Y5X1	SNX9	Sorting nexin-9	3	61	PF00018	SH3	SH3_1	pHH0103	Sidhu Lab, PMID:28890361, addgene 91513
O94875	SORBS2	Sorbin and SH3 domain-containing protein 2	966	1021	SORBS2*		SH3	pHH0103	Sidhu Lab, PMID:28890361, addgene 91264
P02549	SPTA1	Spectrin alpha chain, erythrocytic 1	977	1036	PF00018	SH3	SH3_1	pETM33	Genscript
P12931	SRC	Proto-oncogene tyrosine-protein kinase Src	87	144	PF00018	SH3	SH3_1	pETM33	Genscript
Q07955	SRSF1	Serine/arginine-rich splicing factor 1	1	248	PF00076	RRM	RRM_1	pGEX6P-1	Huang, PMID:28323816, addgene 99020
P57105	SYNJ2BP	Synaptojanin-2-binding protein	6	103	PF00595	PDZ-like	PDZ	pETG41A	Duhoo et al, PMID:31267466
Q9Y490	TLN1	Talin-1	309	401	TLN1*		TLN1*	pHH0103	Sidhu Lab, PMID:33438817
Q6ZVM7	TOM1L2	TOM1-like protein 2	1	153	PF00790	ENTH_VHS	VHS	pHH0103	Sidhu Lab, PMID:33438817
Q99816	TSG101	Tumor susceptibility gene 101 protein	1	145	PF05743	UBC	UEV	pHH0103	Sidhu Lab, PMID:33438817
P26368	U2AF2	Splicing factor U2AF 65 kDa subunit	148	237	PF00076	RRM	RRM_1	pETM33	Genscript
P26368	U2AF2	Splicing factor U2AF 65 kDa subunit	258	342	PF00076	RRM	RRM_1	pETM33	Genscript
Q93009	USP7	Ubiquitin carboxyl-terminal hydrolase 7	53	206	PF00917	TRAF	MATH	pETM33	Genscript
P51809	VAMP7	Vesicle-associated membrane protein 7	1	181	PF13774		Longin	pGEX	Martinez-Arca, PMID:10811829, addgene 42315
P55072	VCP	Transitional endoplasmic reticulum ATPase	473	648	PF00004	P-loop_NTPase	AAA	pHH0103	Sidhu Lab, PMID:33438817
Q9BTA9	WAC	WW domain-containing adapter protein with coiled-coil	127	165	PF00397	WW	WW	pHH0103	Sidhu/Sudol, addgene 104272
P61964	WDR5	WD repeat-containing protein 5	21	334	PF00400	Beta_propeller	WD40	pETM33	Genscript
Q8IX03	WWC1	Protein KIBRA	50	89	WWC1*		WW	pHH0103	Sidhu/Sudol, addgene 104230
Q9NZC7	WWOX	WW domain-containing oxidoreductase	16	50	PF00397	WW	WW	pHH0103	Sidhu/Sudol, addgene 104235
Q9GZV5	WWTR1	WW domain-containing transcription regulator protein 1	122	160	PF00397	WW	WW	pHH0103	Sidhu/Sudol, addgene 104261
P46937	YAP1	Transcriptional coactivator YAP1	169	207	PF00397	WW	WW	pHH0103	Sidhu/Sudol, addgene 104227
P46937	YAP1	Transcriptional coactivator YAP1	228	266	PF00397	WW	WW	pHH0103	Sidhu/Sudol, addgene 104228
P31946	YWHAB	14-3-3 protein beta/alpha	1	246	PF00244		14-3-3´	pHH0103	Sidhu Lab, PMID:33438817
P62258	YWHAE	14-3-3 protein epsilon	1	255	PF00244		14-3-3´	pHH0103	Sidhu Lab, PMID:33438817
P61981	YWHAG	14-3-3 protein gamma	1	247	PF00244		14-3-3´	pHH0103	Sidhu Lab, PMID:33438817
P63104	YWHAZ	14-3-3 protein zeta/delta	1	245	PF00244		14-3-3´	pHH0103	Sidhu Lab, PMID:33438817
Q15326	ZMYND11	Zinc finger MYND domain-containing protein 11	480	602			ZMYND11*	pETM33	Genscript
